# Heterogeneous, temporally consistent, and plastic brain development after preterm birth

**DOI:** 10.1101/2024.12.06.627134

**Authors:** Melissa Thalhammer, Jakob Seidlitz, Antonia Neubauer, Aurore Menegaux, Benita Schmitz-Koep, Maria A. Di Biase, Julia Schulz, Lena Dorfschmidt, Richard A. I. Bethlehem, Aaron Alexander-Bloch, Chris Adamson, Gareth Ball, Claus Zimmer, Marcel Daamen, Henning Boecker, Peter Bartmann, Dieter Wolke, Dennis M. Hedderich, Christian Sorg

## Abstract

The current view of neurodevelopment after preterm birth presents a strong paradox: diverse neurocognitive outcomes suggest heterogeneous neurodevelopment, yet numerous brain imaging studies focusing on average dysmaturation imply largely uniform aberrations across individuals^1^. Here we show both, spatially heterogeneous individual brain abnormality patterns (IBAPs) but with consistent underlying biological mechanisms of injury and plasticity. Using cross-sectional structural magnetic resonance imaging data from preterm neonates and longitudinal data from preterm children and adults in a normative reference framework^2^, we demonstrate that brain development after preterm birth is highly heterogeneous in both severity and patterns of deviations. Individual brain abnormalities were also consistent for their extent and location along the life course, associated with glial cell underpinnings, and plastic for influences of the early social environment. Thus, IBAPs of preterm birth are spatially heterogenous, temporally consistent for extent, spatial location, and cellular underpinnings, and plastic for social-environmental impacts. Our findings extend conventional views of preterm neurodevelopment, revealing a nuanced landscape of individual variation, with consistent commonalities between subjects. This integrated perspective of preterm neurodevelopment implies more targeted theranostic intervention strategies, specifically integrating brain charts^2^ and imaging at birth, as well as social interventions during early development^3^.
