## Supplementary Table 1 for "Heterogeneous, temporally consistent, and plastic brain development after preterm birth"

### Sheet: Tabelle1
	dHCP			ABCD-10			ABCD-12			BLS-26			BLS-38
Variable	PT (n=92)	FT (n=375)	p-value	PT (n=191)	FT (n=5762)	p-value	PT (n=191)	FT (n=5762)	p-value	PT (n=95)	FT (n=107)	p-value	PT (n=52)	FT (n=53)	p-value
Age at scan [weeks/years]	40.85±2.06	41.08±1.72	0.272	9.99±0.60	9.90±0.62	0.055	12.01±0.64	11.94±0.65	0.121	26.75±0.61	26.82±0.72	0.472	38.10±0.46	38.21±0.40	0.181
Age at scan, range	37.00-45.14	37.43-44.86		9.00-10.92	8.92-11.08		10.83-13.67	10.58-13.75		25.71-28.34	25.49-28.90		37.36-39.07	37.41-38.91
Sex (male/female)	55/37	204/171	0.416	102/89	3051/2711	0.96	102/89	3051/2711	0.96	53/42	62/45	0.868	30/22	30/23	>0.999
Gestational age [weeks]	32.21±3.55	39.96±1.23	<0.001	30.75±1.83	39.86±0.60	<0.001	30.75±1.83	39.86±0.60	<0.001	30.52±2.15	39.70±1.06	<0.001	30.10±1.90	39.89±1.09	<0.001
Birth weight [g]	1803.64±771.28	3362.71±548.86	<0.001							1327.42±319.51	3399.90±451.55	<0.001	1318.56±336.00	3474.89±419.71	<0.001
Full-scale IQ										n=91	n=104
										93.96±12.86	102.41±11.93	<0.001
Full-scale IQ, range										64-131	77-130
SES at birth (low/middle/high)										33/48/26	26/41/28	0.689
